# Dynamic Tumor Immune Microenvironment Remodeling Predicts Response of Checkpoint Inhibitor Therapy

**DOI:** 10.1101/2024.06.30.601413

**Authors:** Zhongyang Lin, Mitalee Chandra, Nalini Srinivas, Selma Ugurel, Jürgen C. Becker, Dvir Aran

## Abstract

Immune checkpoint inhibitors (ICI) have transformed cancer therapy, yet the basis of variable patient responses remains unclear. We assembled a longitudinal single-cell RNA sequencing atlas of 441 samples from 241 patients across ten cancers to map treatment-associated remodeling of the tumor immune microenvironment (TIME). Using a hierarchical reference-guided deep-phenotyping framework, we defined 77 immune and stromal subtypes and resolved four conserved TIME subtypes. Approximately 40% of tumors shifted between states during therapy, and the transition was more predictive of outcome than the baseline state. Across 1,988 bulk transcriptomic tumors, favorable transitions toward inflamed or B-cell-enriched subtype tracked with improved response and survival, while persistence in or shifts towards myeloid dominance indicated resistance. We derived a transition score that predicted outcomes for baseline tumors across independent cohorts. These findings establish immunotype transitions as a central determinant of ICI, offering new avenues for response prediction and rational immunotherapy design.

**Highlights:**

- A pan-cancer meta-analysis maps treatment-associated remodeling of the tumor immune microenvironment.
- Four conserved TIME states emerge across cancer subtypes.
- TIME transition patterns during treatment are associated with clinical outcome.
- Baseline immune programs derived transition scores predict treatment response and survival.
