## Supplementary material for "Dynamic Tumor Immune Microenvironment Remodeling Predicts Response of Checkpoint Inhibitor Therapy": Table S1

### Sheet: Sheet1
Patient	SampleID	Time point	Treatment	Biopsy interval	Biopsy site	Matched	Response
P1	E19306	Pre	Combo	0	subcutaneous(back)	No	PR
P1	E19309	On	Combo	12	subcutaneous(abdomen)	No	PR
P2	E19319	Pre	Combo	0	subcutaneous(lower leg right)	No	PD
P2	E19321	On	Combo	9	subcutaneous(back)	No	PD
P2	E19326	On	Combo	42	skin(heel right)	No	PD
P3	E19323	Pre	Combo	0	skin(flank)	No	SD
P3	E19325	On	Combo	7	LN(flank)	No	SD
P4	E19327	Pre	Combo	0	subcutaneous(thoracic wall submammary left)	No	PR
P4	E19329	On	Combo	9	subcutaneous(lower abdomen right)	No	PR
P5	E19330	Pre	Combo	0	Satellite meta on vulva	Yes	PR
P5	E19331	On	Combo	9	Satellite meta on vulva	Yes	PR
P6	E19334	Pre	Combo	0	Vagina	Yes	PD
P6	E19335	On	Combo	9	Vagina	Yes	PD
P7	E19301	Pre	Mono	0	skin	Yes	NE
P7	E19302	On	Mono	7	skin	Yes	NE
P8	E19303	Pre	Mono	0	subcutaneous(axillary)	Yes	PD
P8	E19304	On	Mono	7	subcutaneous(axillary)	Yes	PD
P9	E19305	Pre	Mono	0	inguinal conglomerate	Yes	PD
P9	E19307	On	Mono	7	inguinal conglomerate	Yes	PD
P10	E19308	Pre	Mono	0	skin(thigh)	Yes	PR
P10	E19311	On	Mono	7	skin(thigh)	Yes	PR
P11	E19312	Pre	Mono	0	subcutaneous(flank left)	Yes	PD
P11	E19314	On	Mono	7	subcutaneous(flank left)	Yes	PD
P12	E19317	Pre	Mono	0	skin(lower leg)	Yes	PD
P12	E19318	On	Mono	7	skin(lower leg)	Yes	PD
P13	E23346	Pre	Combo	0	skin	Yes	PR
P13	E23350	On	Combo	14	skin	Yes	PR
P14	E23347	Pre	Combo	0	subcutaneous(metastatic)	Yes	SD
P14	E23348	On	Combo	6	subcutaneous(metastatic)	Yes	SD
P15	E23357	Pre	Combo	0	skin(metastatic)	Yes	SD
P15	E23360	On	Combo	16	skin(metastatic)	Yes	SD
P16	E23358	Pre	Combo	0	skin(metastatic)	NA	PD
P17	E19320	Pre	Combo	0	Skin (upper abdomen right)	Yes	PR
P17	E19324	On	Combo	8	Skin (upper abdomen right)	Yes	PR
