## Supplementary material for "Dynamic Tumor Immune Microenvironment Remodeling Predicts Response of Checkpoint Inhibitor Therapy": Table S2

### Sheet: scRNA
Cohort	Cancer type	PMID	Repository	Subset
Hawley	Pca	37922910	https://doi.org/10.17632/5nnw8xrh5m.1	All TME
Plozniak	SKCM	38181739	https://rdr.kuleuven.be/dataset.xhtml?persistentId=doi:10.48804/GSAXBN	All TME
Yost	BCC	31359002	GSE123814	All TME
Bi	RCC	33711272	https://singlecell.broadinstitute.org/single_cell/study/SCP1288/tumor-and-immune-reprogramming-during-immunotherapy-in-advanced-renal-cell-carcinoma#study-summary	All TME
Ma	HCC	31588021	GSE151530	All TME
Yan	NSCLC	39658657	https://zenodo.org/records/14728962	All TME
Li	CRC	37172580	GSE205506	All TME
Shiao	TNBC	38194915	GSE246613	All TME
Chen	CRC	38981439	GSE236581	All TME
Luoma	HNSCC	35803260	GSE200996	CD45+sorted
vanderLeun	HNSCC	37548431	GSE232240	CD45+sorted
Zhang	TNBC	34653365	GSE169246	CD45+sorted
Guo	HCC	39889705	GSE235863	CD45+sorted
Bassez1	BRCA	33958794	https://lambrechtslab.sites.vib.be/en/single-cell	All TME
Bassez2	BRCA	33958794	https://lambrechtslab.sites.vib.be/en/single-cell	All TME
Franken	HNSCC	38442708	https://lambrechtslab.sites.vib.be/en/hnscc	All TME

### Sheet: Bulk
Cohort	Cancer type	PMID	Platform	Repository	Treatment
Riaz(checkmate038)	Melanoma	29033130	RNA-seq	GSE91061	aPD1
Nathanson	Melanoma	27956380	RNA-seq	https://doi.org/10.1158/2326-6066.CIR-16-0019	aCTLA4
VanAllen	Melanoma	26359337	RNA-seq	phs000452.v2.p1	aCTLA4
Hugo	Melanoma	26997480	RNA-seq	GSE78220	aPD1
Auslander	Melanoma	30127394	RNA-seq	GSE115821	aPD1/PD1+CTLA4
Liu	Melanoma	31792460	RNA-seq	Supplementary	aPD1/CTLA4
Ribas	Melanoma	33288749	RNA-seq	GSE158403	aPD1
Gide	Melanoma	30753825	RNA-seq	PRJEB23709	aPD1/PD1+CTLA4
Uppaluri	HNSCC	32665297	RNA-seq	phs001623	aPD1
Obradovic	HNSCC	35262677	RNA-seq	GSE195832	aPD1
Liu	HNSCC	34755131	RNA-seq	GSE179730	aPD1
LUD2015-005	EAC	37433281	RNA-seq	https://doi.org/10.5281/zenodo.8003609	aPDL1/PDL1+CTLA4
Mariathasan(IMvigor210)	UC	29443960	RNA-seq	IMvigor210CoreBiologies	aPDL1
IMotion150	RCC	29443960	RNA-seq	IMvigor210CoreBiologies	aPDL1
Braun(CheckMate009010025)	RCC	32472114	RNA-seq	https://doi.org/10.1038/s41591-020-0839-y	aPD1
Kang	NSCLC	38744958	RNA-seq	GSE218989	aPD1/aPDL1
SU2C-MARK	NSCLC	37024582	RNA-seq	phs002822.v1.p1	aPD1/aPDL1
UNC-108	UC	36333289	RNA-seq	Source Data	aPDL1/PDL1+CTLA4
Kim	STAD	30013197	RNA-seq	PRJEB25780	aPD1
Choueiri	RCC	27169994	Microarray	E-MTAB-3218	aPD1
