## Supplementary material for "Dynamic Tumor Immune Microenvironment Remodeling Predicts Response of Checkpoint Inhibitor Therapy": Table S4

### Sheet: TIME characterization
T cells	Th1	Th2	Th17	Treg cells	CD8+T cells	Effector T cells	NK cells	B cells	Plasma cells	TLS formation	cDC1	cDC2	DC	Pan-macrophage	M1-like	M2-like	Phagocytosis inhibition	Suppressive TAM factors	MHC-I	MHC-II	Co-activation molecules	Checkpoint molecules	Interferon response	Pro-inflammatory cytokines	Pro-tumor cytokines	Anti-tumor cytokines	T cell traffic	Myeloid cell traffic	Endothelium	Angiogenesis	CAF	Matrix remodeling	Stromal suppression	Stromal immiune exclusion
TRBC1	IFNG	IL4	IL17A	IKZF4	CD8A	IFNG	XCL1	TNFRSF13B	IGHG1	CCL19	CLEC9A	HLA-DRA	FLT3	CSF1R	IL12B	IL10	FCGR2B	IL10	HLA-A	HLA-DPB1	CD28	PDCD1	STAT1	CCL2	IL10	TNF	CXCL9	CXCL8	FLT1	FLT1	FGF2	ADAMTS5	TDO2	TNFAIP6
ITK	IL2	IL5	IL17F	IKZF2	CD8B	GZMA	XCL2	CD22	JCHAIN	LAMP3	BATF3	CD1C	CLEC9A	SIGLEC1	IL23A	MRC1	SIGLEC10	IDO1	HLA-B	HLA-DRA	CD40	CD274	IRF1	IL23A	TGFB1	IFNB1	CXCL10	CXCL5	ENG	KDR	PDGFRA	MMP12	IL11	VEGFA
TRAT1	CD40LG	IL13	RORC	FOXP3		GZMB	FCGR3A	CD79B	XBP1	TNFRSF17	WDFY4	CLEC10A	CLEC10A	MSR1	TNF	MSR1	LILRB1	ARG1	HLA-C	HLA-DQB1	TNFRSF4	CTLA4	IFI6	CXCL2	TGFB2	IFNA2	CXCL11	CXCL1	KDR	TEK	COL6A2	MMP9	TSLP	FGF2
CD28	IL21	IL10	IL23R	IL2RA		PRF1	NCR1	TNFRSF17	SDC1	CXCL13	XCR1	ITGAX	BATF3	CD163	IL1B	CD163	LILRB2	PTGS2	B2M	HLA-DPA1	ICOS	LAG3	IFI27	CCL3	TGFB3	TNFSF10	CXCR3	CXCL2	MMRN2	CXCR2	LRP1	MMP1	IL6	EDNRB
TRBC2	TBX21	GATA3	CCR6	TNFRSF18		GZMK	NCR3	BLK	IGHA1	FDCSP	C1orf54	HLA-DRB1	XCR1	VSIG4	CXCL10	CSF1R	PECAM1	FGL2	TAP1	HLA-DMA	TNFRSF9	PDCD1LG2	IFI44	LIF	IL22	IL21	CX3CL1	CCL7	ECSCR	PDGFC	MMP2	CA9	TGFBI	CXCL12
TRAC	STAT4	CCR4		CCR8		ZAP70	KIR2DL4	STAP1	IGHA2	LTA	CADM1	FCER1A	CD1C	CD68	CXCL9	IL4I1	SIRPA	TGFBI	TAP2	CIITA	CD27	BTLA	IFI44L	IL1A	MIF	IFNA1	CCL1	CCL8	MMRN1	VEGFC	LUM	MMP11	TGFB1	PDGFC
CD3D	IL12RB2			CTLA4		GNLY	KLRF1	MS4A1	IGHG2	CXCL9			LAMP3	C1QA		CCL18	CD300A	TGFB1	TAPBP	HLA-DQA1	CD80	HAVCR2	IFIT1	IL26	IL6	IFNG	CCL5	CCL11	ROBO4	VEGFB	LGALS1	MMP2	TGFB2	GAS6
CD3E				ENTPD1		FASLG	KLRC2	PAX5		CXCL10			CD83	C1QC		ARG1	LILRB3	TGFB2		HLA-DMB	CD86	TIGIT	IFIT2	TNF			CCL28	CCL18	NOS3	ANGPT2	CXCL12	LOX	TGFB3
CD3G						TBX21	CD244	FCRL5		SELL			ITGAX	C1QB			CD300LF	IL6		HLA-DRB1	CD40LG	C10orf54	IFIT3	CCL4			CCR4	CCL19	VWF	PGF	COL6A1	PLOD2
						EOMES	FGFBP2	CD79A		CCL21			LILRA4				CD33	IL4I1			CD83		ISG15	IL1B			CCR8	CCL20	CLEC14A	VEGFA	ACTA2	MMP7
								CD19		PTPRCAP							LILRB4	EBI3			TNFSF4		MX1	IFNB1			CCR10	CCL26	CDH5	VWF	FAP	MMP3
								CR2		CCR7								NOS2			ICOSLG		MX2	CSF1				XCL1		CDH5	COL1A1	ADAMTS4
								TNFRSF13C		CD86								CYBB			TNFSF9		OAS1	CSF2				KITLG		ANGPT1	FN1
								IGHM		JCHAIN											CD70		OAS2	CSF3							COL11A1
								IGKC		LTB													OAS3								PDGFRB
										CXCR5													GBP1								FBLN1
																							GBP2								MFAP5
																							CXCL10								CD248
																							CXCL11								COL6A3
																							HERC5								COL1A2
																							RSAD2								MMP3
																															COL5A1
																															PDPN
																															THY1
